# Evolutionary rescue accelerates competitive exclusion in a parasite community

**DOI:** 10.1101/2025.09.25.678511

**Authors:** Samuel TE Greenrod, Daniel Cazares, Weronika Ślesak, Tobias E Hector, R. Craig MacLean, Kayla C King

## Abstract

Environmental stress drives biodiversity loss by altering competitive hierarchies and pushing taxa towards extinction. Parasites and their communities are particularly vulnerable to stress due to environmental sensitivity of infection steps, variation in species tolerance during co-infections, and dependence on host fitness. Parasite populations might avoid extinction through evolutionary rescue – whereby rapid adaptation to stress enables persistence – but whether this process can preserve community diversity remains unclear. Here, we study the impact of evolutionary rescue in a simple parasite community by propagating populations of two viral parasites (bacteriophages ϕ14-1 and ϕLUZ19) of *Pseudomonas aeruginosa* in monoculture and co-culture under two thermal conditions, a control temperature (37°C) and a high temperature that restricts ϕ14-1 growth (42°C). We show that evolutionary rescue of ϕ14-1 prevented extinction in monoculture. Rescue of this phage in co-culture made it a superior competitor, and it replaced ϕLUZ19 as the dominant phage at high temperature. We determine that evolutionary rescue occurred through mutations in genes linked to attachment to bacterial hosts and within-host replication. We also show that competitive suppression by ϕ14-1 constrained ϕLUZ19 molecular evolution. Our findings suggest that evolutionary rescue can prevent the extinction of some parasites, but may inadvertently destabilise the community and facilitate further biodiversity loss. This work underscores the need to take an eco-evolutionary approach to predict the responses of communities to global climate change.
