## Supplementary tables for "Evolutionary rescue accelerates competitive exclusion in a parasite community"

### Sheet: Table_S1
Table S1. Phage mutations present at > 20% frequency
Phage	Temperature treatment	Competition	Replicate	Mutation type	Position	Mutation	Frequency	Annotation	Gene	Gene description
Phage 14-1	37	Monoculture	1	INS	13109	​+ACCGACCATG	0.236083	intergenic (+79/-8)	IGINKLAI_00020 → / → IGINKLAI_00021	hypothetical protein/hypothetical protein
Phage 14-1	37	Monoculture	1	INS	13838	​+CAATGCCGGGAC	0.206165	coding (722/780 nt)	IGINKLAI_00021 →	hypothetical protein
Phage 14-1	37	Monoculture	1	INS	37459	​+CCGAAGACCCGA	0.214895	coding (622/1017 nt)	IGINKLAI_00061 →	polynucleotide kinase/phosphorylase
Phage 14-1	37	Monoculture	1	INS	40959	​+TGAAGGCCGATC	0.25615	coding (2476/3108 nt)	IGINKLAI_00063 →	DNA polymerase
Phage 14-1	37	Monoculture	2	INS	13109	​+ACCGACCATG	0.23162	intergenic (+79/-8)	IGINKLAI_00020 → / → IGINKLAI_00021	hypothetical protein/hypothetical protein
Phage 14-1	37	Monoculture	2	DEL	17115	Δ3664 bp	1	NA	[IGINKLAI_00028]–IGINKLAI_00037	[IGINKLAI_00028], IGINKLAI_00029, IGINKLAI_00030, IGINKLAI_00031, IGINKLAI_00032, IGINKLAI_00033, IGINKLAI_00034, IGINKLAI_00035, IGINKLAI_00036, IGINKLAI_00037
Phage 14-1	37	Monoculture	2	INS	61258	​+AAGAGTTGCAAC	0.262537	coding (319/504 nt)	IGINKLAI_00084 ←	tail fiber protein
Phage 14-1	37	Monoculture	3	INS	32991	​+AGGAAGAGC	0.229377	coding (472/885 nt)	IGINKLAI_00052 →	hypothetical protein
Phage 14-1	37	Monoculture	5	INS	32640	​+AGGCCA	0.202599	coding (121/885 nt)	IGINKLAI_00052 →	hypothetical protein
Phage 14-1	37	Monoculture	6	INS	22710	​+AGGAAGAGGCCTTCC	0.237736	coding (163/612 nt)	IGINKLAI_00042 →	hypothetical protein
Phage 14-1	37	Monoculture	6	INS	25236	​+TGATCAGAACAT	0.31329	coding (1373/1749 nt)	IGINKLAI_00044 ←	DNA primase
Phage 14-1	37	Monoculture	6	INS	48135	​+CAGAAGAACCAGG	0.24911	coding (513/663 nt)	IGINKLAI_00072 ←	endolysin
Phage 14-1	37	Co-culture	1	SNP	47955	G→T	0.259868	E83* (GAA→TAA)‡	IGINKLAI_00071 →	hypothetical protein
Phage 14-1	37	Co-culture	1	SNP	47957	A→T	0.24976	E83D (GAA→GAT)‡	IGINKLAI_00071 →	hypothetical protein
Phage 14-1	37	Co-culture	1	SNP	47959	A→C	0.262712	*84S (TAA→TCA)	IGINKLAI_00071 →	hypothetical protein
Phage 14-1	37	Co-culture	2	SNP	47955	G→T	0.268997	E83* (GAA→TAA)‡	IGINKLAI_00071 →	hypothetical protein
Phage 14-1	37	Co-culture	2	SNP	47957	A→T	0.259355	E83D (GAA→GAT)‡	IGINKLAI_00071 →	hypothetical protein
Phage 14-1	37	Co-culture	2	SNP	47959	A→C	0.26238	*84S (TAA→TCA)	IGINKLAI_00071 →	hypothetical protein
Phage 14-1	37	Co-culture	3	SNP	47955	G→T	0.256232	E83* (GAA→TAA)‡	IGINKLAI_00071 →	hypothetical protein
Phage 14-1	37	Co-culture	3	SNP	47957	A→T	0.247855	E83D (GAA→GAT)‡	IGINKLAI_00071 →	hypothetical protein
Phage 14-1	37	Co-culture	3	SNP	47959	A→C	0.255783	*84S (TAA→TCA)	IGINKLAI_00071 →	hypothetical protein
Phage 14-1	37	Co-culture	4	SNP	47955	G→T	0.246091	E83* (GAA→TAA)‡	IGINKLAI_00071 →	hypothetical protein
Phage 14-1	37	Co-culture	4	SNP	47957	A→T	0.238288	E83D (GAA→GAT)‡	IGINKLAI_00071 →	hypothetical protein
Phage 14-1	37	Co-culture	4	SNP	47959	A→C	0.246972	*84S (TAA→TCA)	IGINKLAI_00071 →	hypothetical protein
Phage 14-1	37	Co-culture	5	DEL	16883	Δ3635 bp	1	NA	IGINKLAI_00027–IGINKLAI_00036	IGINKLAI_00027, IGINKLAI_00028, IGINKLAI_00029, IGINKLAI_00030, IGINKLAI_00031, IGINKLAI_00032, IGINKLAI_00033, IGINKLAI_00034, IGINKLAI_00035, IGINKLAI_00036
Phage 14-1	37	Co-culture	5	DEL	47943	Δ1 bp	1	coding (235/252 nt)	IGINKLAI_00071 →	hypothetical protein
Phage 14-1	37	Co-culture	5	SNP	47955	G→T	0.271943	E83* (GAA→TAA)‡	IGINKLAI_00071 →	hypothetical protein
Phage 14-1	37	Co-culture	5	SNP	47957	A→T	0.267949	E83D (GAA→GAT)‡	IGINKLAI_00071 →	hypothetical protein
Phage 14-1	37	Co-culture	5	SNP	47959	A→C	0.27424	*84S (TAA→TCA)	IGINKLAI_00071 →	hypothetical protein
Phage 14-1	37	Co-culture	6	DEL	17082	Δ4803 bp	1	NA	[IGINKLAI_00028]–[IGINKLAI_00041]	[IGINKLAI_00028], IGINKLAI_00029, IGINKLAI_00030, IGINKLAI_00031, IGINKLAI_00032, IGINKLAI_00033, IGINKLAI_00034, IGINKLAI_00035, IGINKLAI_00036, IGINKLAI_00037, IGINKLAI_00038, IGINKLAI_00039, IGINKLAI_00040, [IGINKLAI_00041]
Phage 14-1	37	Co-culture	6	SNP	47955	G→T	0.230155	E83* (GAA→TAA)‡	IGINKLAI_00071 →	hypothetical protein
Phage 14-1	37	Co-culture	6	SNP	47957	A→T	0.222738	E83D (GAA→GAT)‡	IGINKLAI_00071 →	hypothetical protein
Phage 14-1	37	Co-culture	6	SNP	47959	A→C	0.230094	*84S (TAA→TCA)	IGINKLAI_00071 →	hypothetical protein
Phage 14-1	37	Co-culture	6	INS	63520	​+CAGGAACAGGTC	0.247252	coding (1192/1515 nt)	IGINKLAI_00089 ←	tail sheath
Phage 14-1	42	Monoculture	1	INS	11190	​+TACAAAGAG	0.285642	coding (237/933 nt)	IGINKLAI_00017 →	hypothetical protein
Phage 14-1	42	Monoculture	1	DEL	47943	Δ1 bp	1	coding (235/252 nt)	IGINKLAI_00071 →	hypothetical protein
Phage 14-1	42	Monoculture	1	SNP	63330	C→T	0.443175	C461Y (TGC→TAC)	IGINKLAI_00089 ←	tail sheath
Phage 14-1	42	Monoculture	1	SNP	63478	T→C	0.307571	T412A (ACC→GCC)	IGINKLAI_00089 ←	tail sheath
Phage 14-1	42	Monoculture	1	INS	64892	​+TGATCTGGAG	0.210918	coding (417/582 nt)	IGINKLAI_00090 ←	tail completion or Neck1 protein
Phage 14-1	42	Monoculture	2	DEL	47943	Δ1 bp	1	coding (235/252 nt)	IGINKLAI_00071 →	hypothetical protein
Phage 14-1	42	Monoculture	2	SNP	63226	A→C	0.541512	F496V (TTC→GTC)	IGINKLAI_00089 ←	tail sheath
Phage 14-1	42	Monoculture	2	SNP	63330	C→T	0.351322	C461Y (TGC→TAC)	IGINKLAI_00089 ←	tail sheath
Phage 14-1	42	Monoculture	3	INS	37330	​+CCGATAGCGACC	0.212584	coding (493/1017 nt)	IGINKLAI_00061 →	polynucleotide kinase/phosphorylase
Phage 14-1	42	Monoculture	3	DEL	47943	Δ1 bp	1	coding (235/252 nt)	IGINKLAI_00071 →	hypothetical protein
Phage 14-1	42	Monoculture	3	SNP	63258	G→T	0.582544	T485K (ACG→AAG)	IGINKLAI_00089 ←	tail sheath
Phage 14-1	42	Monoculture	3	SNP	63478	T→C	0.24477	T412A (ACC→GCC)	IGINKLAI_00089 ←	tail sheath
Phage 14-1	42	Monoculture	4	INS	13109	​+ACCGACCATG	0.225525	intergenic (+79/-8)	IGINKLAI_00020 → / → IGINKLAI_00021	hypothetical protein/hypothetical protein
Phage 14-1	42	Monoculture	4	INS	32640	​+AGGCCA	0.20117	coding (121/885 nt)	IGINKLAI_00052 →	hypothetical protein
Phage 14-1	42	Monoculture	4	DEL	47943	Δ1 bp	1	coding (235/252 nt)	IGINKLAI_00071 →	hypothetical protein
Phage 14-1	42	Monoculture	4	SNP	47955	G→T	0.233389	E83* (GAA→TAA)‡	IGINKLAI_00071 →	hypothetical protein
Phage 14-1	42	Monoculture	4	SNP	47957	A→T	0.227473	E83D (GAA→GAT)‡	IGINKLAI_00071 →	hypothetical protein
Phage 14-1	42	Monoculture	4	SNP	47959	A→C	0.232647	*84S (TAA→TCA)	IGINKLAI_00071 →	hypothetical protein
Phage 14-1	42	Monoculture	4	SNP	63226	A→C	0.502955	F496V (TTC→GTC)	IGINKLAI_00089 ←	tail sheath
Phage 14-1	42	Monoculture	4	SNP	63478	T→C	0.230553	T412A (ACC→GCC)	IGINKLAI_00089 ←	tail sheath
Phage 14-1	42	Monoculture	5	INS	23791	​+CAGGTCGATGTA	0.241037	coding (106/570 nt)	IGINKLAI_00043 ←	hypothetical protein
Phage 14-1	42	Monoculture	5	INS	37330	​+CCGATAGCGACC	0.227335	coding (493/1017 nt)	IGINKLAI_00061 →	polynucleotide kinase/phosphorylase
Phage 14-1	42	Monoculture	5	DEL	47943	Δ1 bp	1	coding (235/252 nt)	IGINKLAI_00071 →	hypothetical protein
Phage 14-1	42	Monoculture	5	INS	49333	​+TGTAGTTGT	0.215924	coding (2633/2889 nt)	IGINKLAI_00074 ←	tail protein
Phage 14-1	42	Monoculture	5	SNP	63330	C→T	0.652064	C461Y (TGC→TAC)	IGINKLAI_00089 ←	tail sheath
Phage 14-1	42	Monoculture	6	DEL	47943	Δ1 bp	1	coding (235/252 nt)	IGINKLAI_00071 →	hypothetical protein
Phage 14-1	42	Monoculture	6	SNP	47955	G→T	0.203397	E83* (GAA→TAA)‡	IGINKLAI_00071 →	hypothetical protein
Phage 14-1	42	Monoculture	6	SNP	47957	A→T	0.200044	E83D (GAA→GAT)‡	IGINKLAI_00071 →	hypothetical protein
Phage 14-1	42	Monoculture	6	SNP	47959	A→C	0.201711	*84S (TAA→TCA)	IGINKLAI_00071 →	hypothetical protein
Phage 14-1	42	Monoculture	6	SNP	63330	C→T	0.5927	C461Y (TGC→TAC)	IGINKLAI_00089 ←	tail sheath
Phage 14-1	42	Monoculture	6	SNP	63478	T→C	0.22695	T412A (ACC→GCC)	IGINKLAI_00089 ←	tail sheath
Phage 14-1	42	Co-culture	1	INS	19039	​+CAAGCAAGACCTGTA	0.236723	coding (5/216 nt)	IGINKLAI_00033 →	hypothetical protein
Phage 14-1	42	Co-culture	1	DEL	47943	Δ1 bp	1	coding (235/252 nt)	IGINKLAI_00071 →	hypothetical protein
Phage 14-1	42	Co-culture	1	SNP	63330	C→T	0.754779	C461Y (TGC→TAC)	IGINKLAI_00089 ←	tail sheath
Phage 14-1	42	Co-culture	2	SNP	63330	C→T	0.558316	C461Y (TGC→TAC)	IGINKLAI_00089 ←	tail sheath
Phage 14-1	42	Co-culture	3	SNP	63330	C→T	0.669242	C461Y (TGC→TAC)	IGINKLAI_00089 ←	tail sheath
Phage 14-1	42	Co-culture	3	SNP	63478	T→C	0.200154	T412A (ACC→GCC)	IGINKLAI_00089 ←	tail sheath
Phage 14-1	42	Co-culture	4	SNP	63330	C→T	0.893374	C461Y (TGC→TAC)	IGINKLAI_00089 ←	tail sheath
Phage 14-1	42	Co-culture	5	DEL	47943	Δ1 bp	1	coding (235/252 nt)	IGINKLAI_00071 →	hypothetical protein
Phage 14-1	42	Co-culture	5	SNP	63478	T→C	0.567271	T412A (ACC→GCC)	IGINKLAI_00089 ←	tail sheath
Phage 14-1	42	Co-culture	6	DEL	47943	Δ1 bp	1	coding (235/252 nt)	IGINKLAI_00071 →	hypothetical protein
Phage 14-1	42	Co-culture	6	SNP	63330	C→A	0.535128	C461F (TGC→TTC)	IGINKLAI_00089 ←	tail sheath
Phage 14-1	42	Co-culture	6	SNP	63478	T→C	0.295023	T412A (ACC→GCC)	IGINKLAI_00089 ←	tail sheath
Phage 14-1	42	Co-culture	6	SNP	63531	T→C	0.399518	D394G (GAC→GGC)	IGINKLAI_00089 ←	tail sheath
Phage LUZ19	37	Monoculture	1	DEL	3563	Δ1 bp	1	intergenic (+33/-237)	gp12 → / → JPEJBOGK_00010	DNA polymerase/hypothetical protein
Phage LUZ19	37	Monoculture	1	SNP	6673	T→G	0.721573	L32W (TTG→TGG)	gp16 →	nucleotidyltransferase
Phage LUZ19	37	Monoculture	1	SNP	10509	T→C	0.640554	F684L (TTC→CTC)	gp19 →	DNA polymerase
Phage LUZ19	37	Monoculture	1	SNP	15953	A→C	0.253593	D171A (GAT→GCT)	gp26 →	RNA polymerase
Phage LUZ19	37	Monoculture	1	SNP	24542	A→G	0.775316	D429G (GAC→GGC)‡	gp34 →	tail protein
Phage LUZ19	37	Monoculture	1	SNP	33975	T→A	0.242415	L75Q (CTG→CAG)	gp39 →	tail fiber protein
Phage LUZ19	37	Monoculture	1	SNP	34506	C→A	0.339654	Q102K (CAG→AAG)‡	gp40 →	tail fiber protein
Phage LUZ19	37	Monoculture	1	SNP	34507	A→G	0.586604	Q102R (CAG→CGG)‡	gp40 →	tail fiber protein
Phage LUZ19	37	Monoculture	1	SNP	34582	C→A	1	T127K (ACG→AAG)	gp40 →	tail fiber protein
Phage LUZ19	37	Monoculture	1	SNP	35404	G→A	1	C98Y (TGT→TAT)	gp41 →	tail fiber protein
Phage LUZ19	37	Monoculture	2	SNP	892	G→A	0.530086	R57H (CGC→CAC)	JPEJBOGK_00003 →	hypothetical protein
Phage LUZ19	37	Monoculture	2	DEL	3549	Δ1 bp	1	intergenic (+19/-251)	gp12 → / → JPEJBOGK_00010	DNA polymerase/hypothetical protein
Phage LUZ19	37	Monoculture	2	SNP	6673	T→G	0.351307	L32W (TTG→TGG)	gp16 →	nucleotidyltransferase
Phage LUZ19	37	Monoculture	2	SNP	10509	T→C	0.274467	F684L (TTC→CTC)	gp19 →	DNA polymerase
Phage LUZ19	37	Monoculture	2	SNP	15953	A→C	0.94949	D171A (GAT→GCT)	gp26 →	RNA polymerase
Phage LUZ19	37	Monoculture	2	SNP	24542	A→G	1	D429G (GAC→GGC)	gp34 →	tail protein
Phage LUZ19	37	Monoculture	2	SNP	34507	A→G	0.376146	Q102R (CAG→CGG)	gp40 →	tail fiber protein
Phage LUZ19	37	Monoculture	2	SNP	34582	C→A	1	T127K (ACG→AAG)	gp40 →	tail fiber protein
Phage LUZ19	37	Monoculture	2	SNP	34951	A→G	0.439821	Q250R (CAG→CGG)	gp40 →	tail fiber protein
Phage LUZ19	37	Monoculture	2	SNP	35404	G→A	1	C98Y (TGT→TAT)	gp41 →	tail fiber protein
Phage LUZ19	37	Monoculture	3	SNP	8801	T→G	0.362073	S114R (AGT→AGG)	gp19 →	DNA polymerase
Phage LUZ19	37	Monoculture	3	SNP	15734	A→G	0.490733	Y98C (TAC→TGC)	gp26 →	RNA polymerase
Phage LUZ19	37	Monoculture	3	SNP	24542	A→C	0.31858	D429A (GAC→GCC)‡	gp34 →	tail protein
Phage LUZ19	37	Monoculture	3	SNP	34507	A→G	0.872332	Q102R (CAG→CGG)	gp40 →	tail fiber protein
Phage LUZ19	37	Monoculture	3	SNP	34582	C→A	1	T127K (ACG→AAG)	gp40 →	tail fiber protein
Phage LUZ19	37	Monoculture	3	SNP	35404	G→A	1	C98Y (TGT→TAT)	gp41 →	tail fiber protein
Phage LUZ19	37	Monoculture	4	DEL	3563	Δ1 bp	1	intergenic (+33/-237)	gp12 → / → JPEJBOGK_00010	DNA polymerase/hypothetical protein
Phage LUZ19	37	Monoculture	4	DEL	4444	Δ13 bp	0.65282	coding (113-125/129 nt)	JPEJBOGK_00011 →	hypothetical protein
Phage LUZ19	37	Monoculture	4	SNP	8801	T→G	0.249868	S114R (AGT→AGG)	gp19 →	DNA polymerase
Phage LUZ19	37	Monoculture	4	SNP	10509	T→C	0.292933	F684L (TTC→CTC)	gp19 →	DNA polymerase
Phage LUZ19	37	Monoculture	4	SNP	15953	A→C	0.225928	D171A (GAT→GCT)	gp26 →	RNA polymerase
Phage LUZ19	37	Monoculture	4	SNP	24541	G→A	0.244837	D429N (GAC→AAC)‡	gp34 →	tail protein
Phage LUZ19	37	Monoculture	4	SNP	24542	A→G	0.575357	D429G (GAC→GGC)‡	gp34 →	tail protein
Phage LUZ19	37	Monoculture	4	SNP	33834	T→C	0.307454	M28T (ATG→ACG)	gp39 →	tail fiber protein
Phage LUZ19	37	Monoculture	4	SNP	34507	A→G	1	Q102R (CAG→CGG)	gp40 →	tail fiber protein
Phage LUZ19	37	Monoculture	4	SNP	34582	C→A	1	T127K (ACG→AAG)	gp40 →	tail fiber protein
Phage LUZ19	37	Monoculture	4	SNP	35404	G→A	1	C98Y (TGT→TAT)	gp41 →	tail fiber protein
Phage LUZ19	37	Monoculture	4	SNP	35446	T→A	0.528	F112Y (TTC→TAC)	gp41 →	tail fiber protein
Phage LUZ19	37	Monoculture	5	SNP	6673	T→G	1	L32W (TTG→TGG)	gp16 →	nucleotidyltransferase
Phage LUZ19	37	Monoculture	5	SNP	16769	C→A	0.585807	S443Y (TCC→TAC)	gp26 →	RNA polymerase
Phage LUZ19	37	Monoculture	5	SNP	24542	A→G	0.2405	D429G (GAC→GGC)	gp34 →	tail protein
Phage LUZ19	37	Monoculture	5	SNP	33834	T→C	0.211348	M28T (ATG→ACG)	gp39 →	tail fiber protein
Phage LUZ19	37	Monoculture	5	SNP	34507	A→G	0.400161	Q102R (CAG→CGG)	gp40 →	tail fiber protein
Phage LUZ19	37	Monoculture	5	SNP	34524	C→A	0.564919	Q108K (CAA→AAA)	gp40 →	tail fiber protein
Phage LUZ19	37	Monoculture	5	SNP	34582	C→A	1	T127K (ACG→AAG)	gp40 →	tail fiber protein
Phage LUZ19	37	Monoculture	5	SNP	35404	G→A	1	C98Y (TGT→TAT)	gp41 →	tail fiber protein
Phage LUZ19	37	Monoculture	6	SNP	6673	T→G	0.72217	L32W (TTG→TGG)	gp16 →	nucleotidyltransferase
Phage LUZ19	37	Monoculture	6	DEL	8360	Δ1 bp	0.404779	coding (218/321 nt)	JPEJBOGK_00016 →	hypothetical protein
Phage LUZ19	37	Monoculture	6	SNP	24541	G→A	0.249518	D429N (GAC→AAC)‡	gp34 →	tail protein
Phage LUZ19	37	Monoculture	6	SNP	24542	A→C	0.381009	D429A (GAC→GCC)‡	gp34 →	tail protein
Phage LUZ19	37	Monoculture	6	SNP	34524	C→A	1	Q108K (CAA→AAA)	gp40 →	tail fiber protein
Phage LUZ19	37	Monoculture	6	SNP	34582	C→A	1	T127K (ACG→AAG)	gp40 →	tail fiber protein
Phage LUZ19	37	Monoculture	6	SNP	35404	G→A	1	C98Y (TGT→TAT)	gp41 →	tail fiber protein
Phage LUZ19	37	Co-culture	1	SNP	5227	C→A	0.227372	L234I (CTC→ATC)	gp14 →	DNA primase
Phage LUZ19	37	Co-culture	1	SNP	10509	T→C	0.438972	F684L (TTC→CTC)	gp19 →	DNA polymerase
Phage LUZ19	37	Co-culture	1	SNP	34507	A→G	0.84095	Q102R (CAG→CGG)	gp40 →	tail fiber protein
Phage LUZ19	37	Co-culture	1	SNP	34582	C→A	0.9478	T127K (ACG→AAG)	gp40 →	tail fiber protein
Phage LUZ19	37	Co-culture	1	SNP	35404	G→A	0.929545	C98Y (TGT→TAT)	gp41 →	tail fiber protein
Phage LUZ19	37	Co-culture	2	DEL	3563	Δ1 bp	1	intergenic (+33/-237)	gp12 → / → JPEJBOGK_00010	DNA polymerase/hypothetical protein
Phage LUZ19	37	Co-culture	2	SNP	6673	T→G	0.253767	L32W (TTG→TGG)	gp16 →	nucleotidyltransferase
Phage LUZ19	37	Co-culture	2	SNP	34507	A→G	0.942373	Q102R (CAG→CGG)	gp40 →	tail fiber protein
Phage LUZ19	37	Co-culture	2	SNP	34582	C→A	1	T127K (ACG→AAG)	gp40 →	tail fiber protein
Phage LUZ19	37	Co-culture	2	SNP	35404	G→A	1	C98Y (TGT→TAT)	gp41 →	tail fiber protein
Phage LUZ19	37	Co-culture	3	SNP	6673	T→G	0.381569	L32W (TTG→TGG)	gp16 →	nucleotidyltransferase
Phage LUZ19	37	Co-culture	3	SNP	34507	A→G	1	Q102R (CAG→CGG)	gp40 →	tail fiber protein
Phage LUZ19	37	Co-culture	3	SNP	34582	C→A	1	T127K (ACG→AAG)	gp40 →	tail fiber protein
Phage LUZ19	37	Co-culture	3	SNP	35404	G→A	1	C98Y (TGT→TAT)	gp41 →	tail fiber protein
Phage LUZ19	37	Co-culture	4	SNP	34561	A→G	0.313104	D120G (GAT→GGT)	gp40 →	tail fiber protein
Phage LUZ19	37	Co-culture	4	SNP	34582	C→A	0.648379	T127K (ACG→AAG)	gp40 →	tail fiber protein
Phage LUZ19	37	Co-culture	4	SNP	34951	A→G	0.659325	Q250R (CAG→CGG)	gp40 →	tail fiber protein
Phage LUZ19	37	Co-culture	4	SNP	35404	G→A	0.861266	C98Y (TGT→TAT)	gp41 →	tail fiber protein
Phage LUZ19	37	Co-culture	5	SNP	5206	A→G	0.242059	S227G (AGT→GGT)‡	gp14 →	DNA primase
Phage LUZ19	37	Co-culture	5	SNP	5208	T→A	0.23874	S227R (AGT→AGA)‡	gp14 →	DNA primase
Phage LUZ19	37	Co-culture	5	SNP	10509	T→C	0.266391	F684L (TTC→CTC)	gp19 →	DNA polymerase
Phage LUZ19	37	Co-culture	5	SNP	12162	T→C	0.252709	V306A (GTG→GCG)	JPEJBOGK_00019 →	hypothetical protein
Phage LUZ19	37	Co-culture	5	SNP	34507	A→G	0.689913	Q102R (CAG→CGG)	gp40 →	tail fiber protein
Phage LUZ19	37	Co-culture	5	SNP	34561	A→G	0.277514	D120G (GAT→GGT)	gp40 →	tail fiber protein
Phage LUZ19	37	Co-culture	5	SNP	34582	C→A	0.640487	T127K (ACG→AAG)	gp40 →	tail fiber protein
Phage LUZ19	37	Co-culture	5	SNP	35404	G→A	0.880025	C98Y (TGT→TAT)	gp41 →	tail fiber protein
Phage LUZ19	37	Co-culture	6	SNP	10509	T→C	0.367796	F684L (TTC→CTC)	gp19 →	DNA polymerase
Phage LUZ19	37	Co-culture	6	SNP	34582	C→A	0.87922	T127K (ACG→AAG)	gp40 →	tail fiber protein
Phage LUZ19	37	Co-culture	6	SNP	34951	A→G	0.717955	Q250R (CAG→CGG)	gp40 →	tail fiber protein
Phage LUZ19	37	Co-culture	6	SNP	35404	G→A	0.909826	C98Y (TGT→TAT)	gp41 →	tail fiber protein
Phage LUZ19	42	Monoculture	1	SNP	34506	C→A	1	Q102K (CAG→AAG)	gp40 →	tail fiber protein
Phage LUZ19	42	Monoculture	1	SNP	34582	C→A	1	T127K (ACG→AAG)	gp40 →	tail fiber protein
Phage LUZ19	42	Monoculture	1	SNP	34954	T→C	1	V251A (GTC→GCC)	gp40 →	tail fiber protein
Phage LUZ19	42	Monoculture	1	SNP	35404	G→A	1	C98Y (TGT→TAT)	gp41 →	tail fiber protein
Phage LUZ19	42	Monoculture	1	INS	40324	​+CTAGC	0.867641	intergenic (-55/-1288)	JPEJBOGK_00049 ← / → JPEJBOGK_00050	hypothetical protein/hypothetical protein
Phage LUZ19	42	Monoculture	2	SNP	23558	A→G	0.429832	Q101R (CAG→CGG)	gp34 →	tail protein
Phage LUZ19	42	Monoculture	2	SNP	34506	C→A	1	Q102K (CAG→AAG)	gp40 →	tail fiber protein
Phage LUZ19	42	Monoculture	2	SNP	34582	C→A	1	T127K (ACG→AAG)	gp40 →	tail fiber protein
Phage LUZ19	42	Monoculture	2	SNP	34954	T→C	1	V251A (GTC→GCC)	gp40 →	tail fiber protein
Phage LUZ19	42	Monoculture	2	SNP	35404	G→A	1	C98Y (TGT→TAT)	gp41 →	tail fiber protein
Phage LUZ19	42	Monoculture	2	INS	40327	​+GCCTT	0.885972	intergenic (-58/-1285)	JPEJBOGK_00049 ← / → JPEJBOGK_00050	hypothetical protein/hypothetical protein
Phage LUZ19	42	Monoculture	3	SNP	34506	C→A	1	Q102K (CAG→AAG)	gp40 →	tail fiber protein
Phage LUZ19	42	Monoculture	3	SNP	34582	C→A	1	T127K (ACG→AAG)	gp40 →	tail fiber protein
Phage LUZ19	42	Monoculture	3	SNP	34954	T→C	1	V251A (GTC→GCC)	gp40 →	tail fiber protein
Phage LUZ19	42	Monoculture	3	SNP	35404	G→A	1	C98Y (TGT→TAT)	gp41 →	tail fiber protein
Phage LUZ19	42	Monoculture	3	SNP	37724	G→A	0.318168	A565T (GCT→ACT)	gp43 →	terminase large subunit
Phage LUZ19	42	Monoculture	3	INS	40330	​+T	0.227038	intergenic (-61/-1282)	JPEJBOGK_00049 ← / → JPEJBOGK_00050	hypothetical protein/hypothetical protein
Phage LUZ19	42	Monoculture	3	INS	40332	(GCCTT)1→2	0.330728	intergenic (-63/-1280)	JPEJBOGK_00049 ← / → JPEJBOGK_00050	hypothetical protein/hypothetical protein
Phage LUZ19	42	Monoculture	4	SNP	24974	A→T	0.59171	Q573L (CAG→CTG)	gp34 →	tail protein
Phage LUZ19	42	Monoculture	4	SNP	34506	C→A	1	Q102K (CAG→AAG)	gp40 →	tail fiber protein
Phage LUZ19	42	Monoculture	4	SNP	34582	C→A	1	T127K (ACG→AAG)	gp40 →	tail fiber protein
Phage LUZ19	42	Monoculture	4	SNP	34954	T→C	1	V251A (GTC→GCC)	gp40 →	tail fiber protein
Phage LUZ19	42	Monoculture	4	SNP	35404	G→A	1	C98Y (TGT→TAT)	gp41 →	tail fiber protein
Phage LUZ19	42	Monoculture	4	SNP	37828	A→G	0.74728	R599R (CGA→CGG)	gp43 →	terminase large subunit
Phage LUZ19	42	Monoculture	4	INS	40324	​+CTAGC	0.251819	intergenic (-55/-1288)	JPEJBOGK_00049 ← / → JPEJBOGK_00050	hypothetical protein/hypothetical protein
Phage LUZ19	42	Monoculture	4	INS	40327	​+GCCTT	0.41016	intergenic (-58/-1285)	JPEJBOGK_00049 ← / → JPEJBOGK_00050	hypothetical protein/hypothetical protein
Phage LUZ19	42	Monoculture	5	SNP	24934	A→G	0.200487	S560G (AGC→GGC)	gp34 →	tail protein
Phage LUZ19	42	Monoculture	5	SNP	34332	A→G	0.376376	T44A (ACC→GCC)	gp40 →	tail fiber protein
Phage LUZ19	42	Monoculture	5	SNP	34506	C→A	1	Q102K (CAG→AAG)	gp40 →	tail fiber protein
Phage LUZ19	42	Monoculture	5	SNP	34582	C→A	1	T127K (ACG→AAG)	gp40 →	tail fiber protein
Phage LUZ19	42	Monoculture	5	SNP	34603	A→G	0.899035	D134G (GAT→GGT)	gp40 →	tail fiber protein
Phage LUZ19	42	Monoculture	5	SNP	34954	T→C	1	V251A (GTC→GCC)	gp40 →	tail fiber protein
Phage LUZ19	42	Monoculture	5	SNP	35404	G→A	1	C98Y (TGT→TAT)	gp41 →	tail fiber protein
Phage LUZ19	42	Monoculture	5	DEL	40316	Δ8 bp	0.400708	intergenic (-47/-1289)	JPEJBOGK_00049 ← / → JPEJBOGK_00050	hypothetical protein/hypothetical protein
Phage LUZ19	42	Monoculture	5	INS	40321	​+TGGCT	0.486318	intergenic (-52/-1291)	JPEJBOGK_00049 ← / → JPEJBOGK_00050	hypothetical protein/hypothetical protein
Phage LUZ19	42	Monoculture	5	INS	40327	​+GCCTT	0.92099	intergenic (-58/-1285)	JPEJBOGK_00049 ← / → JPEJBOGK_00050	hypothetical protein/hypothetical protein
Phage LUZ19	42	Monoculture	6	SNP	25105	C→T	0.21163	H617Y (CAC→TAC)	gp34 →	tail protein
Phage LUZ19	42	Monoculture	6	SNP	33765	T→C	0.359498	I5T (ATC→ACC)	gp39 →	tail fiber protein
Phage LUZ19	42	Monoculture	6	SNP	33834	T→C	0.364179	M28T (ATG→ACG)‡	gp39 →	tail fiber protein
Phage LUZ19	42	Monoculture	6	SNP	34506	C→A	1	Q102K (CAG→AAG)	gp40 →	tail fiber protein
Phage LUZ19	42	Monoculture	6	SNP	34582	C→A	1	T127K (ACG→AAG)	gp40 →	tail fiber protein
Phage LUZ19	42	Monoculture	6	SNP	34954	T→C	1	V251A (GTC→GCC)	gp40 →	tail fiber protein
Phage LUZ19	42	Monoculture	6	SNP	35404	G→A	1	C98Y (TGT→TAT)	gp41 →	tail fiber protein
Phage LUZ19	42	Monoculture	6	INS	40324	​+CTAGC	0.708202	intergenic (-55/-1288)	JPEJBOGK_00049 ← / → JPEJBOGK_00050	hypothetical protein/hypothetical protein
Phage LUZ19	42	Co-culture	1	SNP	34506	C→A	0.79694	Q102K (CAG→AAG)	gp40 →	tail fiber protein
Phage LUZ19	42	Co-culture	1	SNP	34582	C→A	0.204181	T127K (ACG→AAG)	gp40 →	tail fiber protein
Phage LUZ19	42	Co-culture	2	SNP	34506	C→A	1	Q102K (CAG→AAG)	gp40 →	tail fiber protein
Phage LUZ19	42	Co-culture	2	SNP	34560	G→A	0.785713	D120N (GAT→AAT)	gp40 →	tail fiber protein
Phage LUZ19	42	Co-culture	2	DEL	41781	Δ6 bp	0.366825	coding (170-175/285 nt)	JPEJBOGK_00050 →	hypothetical protein
Phage LUZ19	42	Co-culture	2	SNP	42443	A→G	0.446381	T104A (ACC→GCC)	JPEJBOGK_00052 →	hypothetical protein
Phage LUZ19	42	Co-culture	3	SNP	34506	C→A	0.220911	Q102K (CAG→AAG)	gp40 →	tail fiber protein
Phage LUZ19	42	Co-culture	3	SNP	34582	C→A	0.845904	T127K (ACG→AAG)	gp40 →	tail fiber protein
Phage LUZ19	42	Co-culture	3	SNP	34951	A→C	0.676473	Q250P (CAG→CCG)	gp40 →	tail fiber protein
Phage LUZ19	42	Co-culture	3	SNP	35404	G→A	0.750382	C98Y (TGT→TAT)	gp41 →	tail fiber protein
Phage LUZ19	42	Co-culture	4	SNP	27861	A→G	0.712433	K527R (AAG→AGG)	gp36 →	internal virion lysozyme motif protein
Phage LUZ19	42	Co-culture	4	SNP	34332	A→G	0.94506	T44A (ACC→GCC)	gp40 →	tail fiber protein
Phage LUZ19	42	Co-culture	4	SNP	34507	A→G	0.911706	Q102R (CAG→CGG)‡	gp40 →	tail fiber protein
Phage LUZ19	42	Co-culture	4	SNP	34582	C→A	1	T127K (ACG→AAG)	gp40 →	tail fiber protein
Phage LUZ19	42	Co-culture	4	SNP	35404	G→A	0.922079	C98Y (TGT→TAT)	gp41 →	tail fiber protein
Phage LUZ19	42	Co-culture	4	SNP	37294	G→T	0.793555	A421A (GCG→GCT)	gp43 →	terminase large subunit
Phage LUZ19	42	Co-culture	5	SNP	34332	A→G	0.559426	T44A (ACC→GCC)	gp40 →	tail fiber protein
Phage LUZ19	42	Co-culture	5	SNP	34506	C→A	0.451784	Q102K (CAG→AAG)	gp40 →	tail fiber protein
Phage LUZ19	42	Co-culture	5	SNP	34560	G→A	0.335935	D120N (GAT→AAT)	gp40 →	tail fiber protein
Phage LUZ19	42	Co-culture	5	SNP	34582	C→A	0.585438	T127K (ACG→AAG)	gp40 →	tail fiber protein
Phage LUZ19	42	Co-culture	5	SNP	42443	A→G	0.249225	T104A (ACC→GCC)	JPEJBOGK_00052 →	hypothetical protein
Phage LUZ19	42	Co-culture	6	SNP	34332	A→G	0.583572	T44A (ACC→GCC)	gp40 →	tail fiber protein
Phage LUZ19	42	Co-culture	6	SNP	34506	C→A	0.508556	Q102K (CAG→AAG)	gp40 →	tail fiber protein
Phage LUZ19	42	Co-culture	6	SNP	34582	C→A	0.716819	T127K (ACG→AAG)	gp40 →	tail fiber protein
Phage LUZ19	42	Co-culture	6	DEL	41768	Δ28 bp	0.402177	coding (157-184/285 nt)	JPEJBOGK_00050 →	hypothetical protein
‡ = Regarded by Breseq as a significant effect mutation

### Sheet: Table_S2
Table S2. Putative adaptive phage mutations present at > 20% frequency in more than one replicate
Phage	Mutation type	Position	Mutation	Annotation	Gene	Gene description	37C monoculture	37C co-culture	42C monoculture	42C co-culture
Phage 14-1	INS	13109	+ACCGACCATG	IGINKLAI_00020 â†’ / â†’ IGINKLAI_00021	intergenic (+79/-8)	hypothetical protein/hypothetical protein	2	0	1	0
Phage 14-1	INS	32640	+AGGCCA	IGINKLAI_00052 â†’	coding (121/885 nt)	hypothetical protein	1	0	1	0
Phage 14-1	INS	37330	+CCGATAGCGACC	IGINKLAI_00061 â†’	coding (493/1017 nt)	polynucleotide kinase/phosphorylase	0	0	2	0
Phage 14-1	DEL	47943	Δ1 bp	IGINKLAI_00071 â†’	coding (235/252 nt)	hypothetical protein	0	1	6	3
Phage 14-1	SNP	47955	G→T	IGINKLAI_00071 â†’	E83* (GAA→TAA)‡	hypothetical protein	0	6	2	0
Phage 14-1	SNP	47957	A→T	IGINKLAI_00071 â†’	E83D (GAA→GAT)‡	hypothetical protein	0	6	2	0
Phage 14-1	SNP	47959	A→C	IGINKLAI_00071 â†’	*84S (TAA→TCA)	hypothetical protein	0	6	2	0
Phage 14-1	SNP	63226	A→C	IGINKLAI_00089 â†	F496V (TTC→GTC)	tail sheath	0	0	2	0
Phage 14-1	SNP	63330	C→A	IGINKLAI_00089 â†	C461F (TGC→TTC)	tail sheath	0	0	0	1
Phage 14-1	SNP	63330	C→T	IGINKLAI_00089 â†	C461Y (TGC→TAC)	tail sheath	0	0	4	4
Phage 14-1	SNP	63478	T→C	IGINKLAI_00089 â†	T412A (ACC→GCC)	tail sheath	0	0	4	3
Phage LUZ19	DEL	3563	Δ1 bp	gp12 → / → JPEJBOGK_00010	intergenic (+33/-237)	DNA polymerase/hypothetical protein	2	1	0	0
Phage LUZ19	SNP	6673	T→G	gp16 →	L32W (TTG→TGG)	nucleotidyltransferase	4	2	0	0
Phage LUZ19	SNP	8801	T→G	gp19 →	S114R (AGT→AGG)	DNA polymerase	2	0	0	0
Phage LUZ19	SNP	10509	T→C	gp19 →	F684L (TTC→CTC)	DNA polymerase	3	3	0	0
Phage LUZ19	SNP	15953	A→C	gp26 →	D171A (GAT→GCT)	RNA polymerase	3	0	0	0
Phage LUZ19	SNP	24541	G→A	gp34 →	D429N (GAC→AAC)‡	tail protein	2	0	0	0
Phage LUZ19	SNP	24542	A→C	gp34 →	D429A (GAC→GCC)‡	tail protein	2	0	0	0
Phage LUZ19	SNP	24542	A→G	gp34 →	D429G (GAC→GGC)‡	tail protein	4	0	0	0
Phage LUZ19	SNP	33834	T→C	gp39 →	M28T (ATG→ACG)‡	tail fiber protein	2	0	1	0
Phage LUZ19	SNP	34332	A→G	gp40 →	T44A (ACC→GCC)	tail fiber protein	0	0	1	3
Phage LUZ19	SNP	34506	C→A	gp40 →	Q102K (CAG→AAG)‡	tail fiber protein	1	0	6	5
Phage LUZ19	SNP	34507	A→G	gp40 →	Q102R (CAG→CGG)‡	tail fiber protein	5	4	0	1
Phage LUZ19	SNP	34524	C→A	gp40 →	Q108K (CAA→AAA)	tail fiber protein	2	0	0	0
Phage LUZ19	SNP	34560	G→A	gp40 →	D120N (GAT→AAT)	tail fiber protein	0	0	0	2
Phage LUZ19	SNP	34561	A→G	gp40 →	D120G (GAT→GGT)	tail fiber protein	0	2	0	0
Phage LUZ19	SNP	34582	C→A	gp40 →	T127K (ACG→AAG)	tail fiber protein	6	6	6	5
Phage LUZ19	SNP	34951	A→C	gp40 →	Q250P (CAG→CCG)	tail fiber protein	0	0	0	1
Phage LUZ19	SNP	34951	A→G	gp40 →	Q250R (CAG→CGG)	tail fiber protein	1	2	0	0
Phage LUZ19	SNP	34954	T→C	gp40 →	V251A (GTC→GCC)	tail fiber protein	0	0	6	0
Phage LUZ19	SNP	35404	G→A	gp41 →	C98Y (TGT→TAT)	tail fiber protein	6	6	6	2
Phage LUZ19	INS	40324	+CTAGC	JPEJBOGK_00049 â† / → JPEJBOGK_00050	intergenic (-55/-1288)	hypothetical protein/hypothetical protein	0	0	3	0
Phage LUZ19	INS	40327	+GCCTT	JPEJBOGK_00049 â† / → JPEJBOGK_00050	intergenic (-58/-1285)	hypothetical protein/hypothetical protein	0	0	3	0
Phage LUZ19	SNP	42443	A→G	JPEJBOGK_00052 →	T104A (ACC→GCC)	hypothetical protein	0	0	0	2
‡ = Regarded by Breseq as a significant effect mutation

### Sheet: Table_S3
Table S3. Phage-resistant PAO1 mutant mutations compared to ancestral assembly
Strain	Mutation_type	Position	Gene_start	Gene_stop	Strand	Gene_annotation_assembly	NCBI Blastp	Blast identity, query cover
φLUZ19-resistant	SNP	2991269	2991042	2992007	+	hypothetical protein	HEAT repeat domain-containing protein	99.69, 100
φLUZ19-resistant	SNP	3714180	3713964	3714440	+	hypothetical protein	MarR family transcriptional regulator	99.37, 100
φLUZ19-resistant	SNP	3714184	3713964	3714440	+	hypothetical protein	MarR family transcriptional regulator	99.37, 100
φLUZ19-resistant	SNP	4256540	4256531	4256740	-	Major cold shock protein CspA
φLUZ19-resistant	SNP	4774319	4773168	4774382	-	hypothetical protein	type II secretion system protein GspL	99.5, 100
φLUZ19-resistant	SNP	4774320	4773168	4774382	-	hypothetical protein	type II secretion system protein GspL	99.5, 100
φLUZ19-resistant	SNP	4774321	4773168	4774382	-	hypothetical protein	type II secretion system protein GspL	99.5, 100
φLUZ19-resistant	SNP	4932144	4931195	4932412	-	Arginine biosynthesis bifunctional protein ArgJ
φLUZ19-resistant	SNP	5186882	5185101	5191565	-	hypothetical protein	two-partner secretion system adhesin CdrA	100100
φLUZ19-resistant	SNP	5186900	5185101	5191565	-	hypothetical protein	two-partner secretion system adhesin CdrA	100100
φ14-1-resistant	SNP	2718271	2717669	2719432	+	Thiol:disulfide interchange protein DsbD
φ14-1-resistant	SNP	2718278	2717669	2719432	+	Thiol:disulfide interchange protein DsbD
φ14-1-resistant	SNP	2718286	2717669	2719432	+	Thiol:disulfide interchange protein DsbD
φ14-1-resistant	SNP	2718287	2717669	2719432	+	Thiol:disulfide interchange protein DsbD
φ14-1-resistant	SNP	2718293	2717669	2719432	+	Thiol:disulfide interchange protein DsbD
φ14-1-resistant	SNP	2718305	2717669	2719432	+	Thiol:disulfide interchange protein DsbD
φ14-1-resistant	SNP	2718314	2717669	2719432	+	Thiol:disulfide interchange protein DsbD
φ14-1-resistant	SNP	2718326	2717669	2719432	+	Thiol:disulfide interchange protein DsbD
φ14-1-resistant	SNP	2718327	2717669	2719432	+	Thiol:disulfide interchange protein DsbD
φ14-1-resistant	SNP	2718335	2717669	2719432	+	Thiol:disulfide interchange protein DsbD
φ14-1-resistant	SNP	2718337	2717669	2719432	+	Thiol:disulfide interchange protein DsbD
φ14-1-resistant	SNP	2735670	2734627	2736324	+	hypothetical protein	two-partner secretion system transporter TpsB1	99.82, 100
φ14-1-resistant	SNP	2735735	2734627	2736324	+	hypothetical protein	two-partner secretion system transporter TpsB1	99.82, 100
φ14-1-resistant	SNP	2735772	2734627	2736324	+	hypothetical protein	two-partner secretion system transporter TpsB1	99.82, 100
φ14-1-resistant	SNP	2735828	2734627	2736324	+	hypothetical protein	two-partner secretion system transporter TpsB1	99.82, 100
φ14-1-resistant	SNP	2736490	2736437	2753320	+	hypothetical protein	two-partner secretion system transporter TpsB1	99.82, 100
φ14-1-resistant	SNP	2736614	2736437	2753320	+	hypothetical protein	two-partner secretion system transporter TpsB1	99.82, 100
φ14-1-resistant	SNP	2736684	2736437	2753320	+	hypothetical protein	two-partner secretion system transporter TpsB1	99.82, 100
φ14-1-resistant	SNP	2892580	2891980	2894529	-	Protein ClpV1
φ14-1-resistant	SNP	4256540	4256531	4256740	-	Major cold shock protein CspA
φ14-1-resistant	SNP	4774319	4773168	4774382	-	hypothetical protein	type II secretion system protein GspL	99.5, 100
φ14-1-resistant	SNP	4774320	4773168	4774382	-	hypothetical protein	type II secretion system protein GspL	99.5, 100
φ14-1-resistant	SNP	4774321	4773168	4774382	-	hypothetical protein	type II secretion system protein GspL	99.5, 100
φ14-1-resistant	SNP	5186882	5185101	5191565	-	hypothetical protein	two-partner secretion system adhesin CdrA	100100
φ14-1-resistant	SNP	5186900	5185101	5191565	-	hypothetical protein	two-partner secretion system adhesin CdrA	100100
φ14-1-resistant	SNP	5628878	5628334	5629290	-	hypothetical protein	glycosyltransferase	99.69, 100
